# BiSulfite Bolt: A BiSulfite Sequencing Analysis Platform

**DOI:** 10.1101/2020.10.06.328559

**Authors:** Colin Farrell, Michael Thompson, Anela Tosevska, Adewale Oyetunde, Matteo Pellegrini

**Affiliations:** Department of Human Genetics, University of California, Los Angeles, CA, USA; Department of Molecular, Cell and Developmental Biology, University of California, Los Angeles, CA, USA

**Author notes:** **Corresponding Author** Matteo Pellegrini.

## Abstract

**Background:** Bisulfite sequencing is commonly employed to measure DNA methylation. Processing bisulfite sequencing data is often challenging due to the computational demands of mapping a low complexity, asymmetrical library and the lack of a unified processing toolset to produce an analysis ready methylation matrix from read alignments. To address these shortcomings, we have developed BiSulfite Bolt (BSBolt); a fast and scalable bisulfite sequencing analysis platform. BSBolt performs a pre-alignment sequencing read assessment step to improve efficiency when handling asymmetrical bisulfite sequencing libraries.

**Findings:** We evaluated BSBolt against simulated and real bisulfite sequencing libraries. We found that BSBolt provides accurate and fast bisulfite sequencing alignments and methylation calls. We also compared BSBolt to several existing bisulfite alignment tools and found BSBolt outperforms Bismark, BSSeeker2, BISCUIT, and BWA-Meth based on alignment accuracy and methylation calling accuracy.

**Conclusion:** BSBolt offers streamlined processing of bisulfite sequencing data through an integrated toolset that offers support for simulation, alignment, methylation calling, and data aggregation. BSBolt is implemented as a python package and command line utility for flexibility when building informatics pipelines. BSBolt is available at https://github.com/NuttyLogic/BSBolt under an MIT license.
