## Supplemental Table 1 for "BiSulfite Bolt: A BiSulfite Sequencing Analysis Platform"

Supplemental Table 1. Simulated Bisulfite Sequencing Library Run Stats
*BWA-Meth does not support undirectional library alignment
Tool	Sequencing Type	Library Type	Read Length	Average Read Depth	Mutation Rate	Sequencing Error	Simulated Reads	Reads Observed	Mapped Reads	Mappability	On Target Alignments / Total	Off Target Alignments / Total	Alignment Time (min)	Reads Aligned (mil) / Minute	Minutes / Million Reads	CpG Meth Level MAE	CpG Meth Level STD	CpG Coverage MAE	CpG Coverage STD	Methylation Call Time (min)
Bismark	Paired End	Directional	50	20	0.005	0.005	17603596	14742488	14742488	0.837	1	0	144.111	0.122	8.18644761848398	0.029	0.06	1.556	1.792	22.452
BWA-Meth	Paired End	Directional	50	20	0.005	0.005	17603596	17603596	17598556	1	0.999	0.001	20.185	0.872	1.14666579931132	0.257	0.203	9.546	3.164	3.839
BSBolt	Paired End	Directional	50	20	0.005	0.005	17603596	17603596	17602561	1	0.999	0.001	5.235	3.363	0.297392377097727	0.003	0.02	0.124	0.548	0.369
BSSeeker2	Paired End	Directional	50	20	0.005	0.005	17603596	17573478	17573478	0.998	1	0	60.516	0.291	3.43772197620899	0.024	0.106	9.745	3.125	16.476
BISCUIT	Paired End	Directional	50	20	0.005	0.005	17603596	17603596	17567553	0.998	0.997	0.003	5.488	3.208	0.311767055983805	0.022	0.038	1.155	1.139	6.466
BISCUIT	Paired End	Directional	100	20	0.005	0.005	8801794	8801794	8801789	1	1	0	3.24	2.716	0.368143180374338	0.011	0.029	0.501	0.706	2.734
BSSeeker2	Paired End	Directional	100	20	0.005	0.005	8801794	8716194	8716194	0.99	1	0	50.687	0.174	5.75866129545909	0.025	0.109	9.847	3.141	12.038
BWA-Meth	Paired End	Directional	100	20	0.005	0.005	8801794	8801794	8792582	0.999	1	0	10.196	0.863	1.15843387228231	0.257	0.202	9.742	3.176	3.717
BSBolt	Paired End	Directional	100	20	0.005	0.005	8801794	8801794	8801794	1	1	0	3.239	2.718	0.367952423440164	0.001	0.015	0.01	0.113	0.313
Bismark	Paired End	Directional	100	20	0.005	0.005	8801794	8467608	8467608	0.962	1	0	123.536	0.071	14.0353467308585	0.008	0.03	0.371	0.9	17.752
BSBolt	Paired End	Directional	150	20	0.005	0.005	5867864	5867864	5867864	1	1	0	3.096	1.895	0.527611255517032	0.001	0.016	0.009	0.104	0.308
BSSeeker2	Paired End	Directional	150	20	0.005	0.005	5867864	5639736	5639736	0.961	1	0	45.193	0.13	7.70186111971368	0.027	0.113	9.879	3.15	10.799
BISCUIT	Paired End	Directional	150	20	0.005	0.005	5867864	5867864	5867864	1	1	0	3.054	1.921	0.520515569146151	0.008	0.026	0.335	0.577	2.57
BWA-Meth	Paired End	Directional	150	20	0.005	0.005	5867864	5867864	5853988	0.998	1	0	7.299	0.804	1.24387121621761	0.257	0.2	9.785	3.178	3.618
Bismark	Paired End	Directional	150	20	0.005	0.005	5867864	5763928	5763928	0.982	1	0	117.245	0.05	19.9808676946814	0.004	0.023	0.179	0.638	17.929
Bismark	Paired End	Undirectional	50	30	0.005	0.005	26405390	22120580	22120580	0.838	0.5	0.5	468.577	0.056	17.7455115172872	0.027	0.049	2.358	2.506	32.756
BWA-Meth*	Paired End	Undirectional	50	30	0.005	0.005	26405390	26405390	17866956	0.677	0.738	0.262	27.547	0.959	1.04322908043902	0.257	0.206	4.017	3.146	3.876
BISCUIT	Paired End	Undirectional	50	30	0.005	0.005	26405390	26405390	26359975	0.998	0.995	0.005	14.446	1.828	0.547072014540435	0.021	0.033	1.741	1.469	6.974
BSBolt	Paired End	Undirectional	50	30	0.005	0.005	26405390	26405390	26402673	1	0.999	0.001	7.696	3.431	0.291442943754437	0.003	0.019	0.193	0.783	0.437
BSSeeker2	Paired End	Undirectional	50	30	0.005	0.005	26405390	26359832	26359832	0.998	1	0	126.186	0.209	4.77878261817764	0.026	0.11	14.624	3.828	21.19
BSBolt	Paired End	Undirectional	100	30	0.005	0.005	13202696	13202696	13202696	1	1	0	4.813	2.743	0.364574058553867	0.001	0.015	0.013	0.139	0.333
Bismark	Paired End	Undirectional	100	30	0.005	0.005	13202696	12706712	12706712	0.962	0.5	0.5	376.919	0.035	28.5486767119689	0.008	0.025	0.553	1.246	25.327
BSSeeker2	Paired End	Undirectional	100	30	0.005	0.005	13202696	13075382	13075382	0.99	1	0	111.064	0.119	8.4122090921629	0.026	0.11	14.775	3.849	14.347
BWA-Meth*	Paired End	Undirectional	100	30	0.005	0.005	13202696	13202696	10580465	0.801	0.623	0.377	25.957	0.509	1.96600811417223	0.261	0.204	7.351	4.463	3.759
BISCUIT	Paired End	Undirectional	100	30	0.005	0.005	13202696	13202696	13202691	1	1	0	13.185	1.001	0.998631926974355	0.011	0.024	0.748	0.866	2.825
BWA-Meth*	Paired End	Undirectional	150	30	0.005	0.005	8801794	8801794	7793698	0.885	0.563	0.437	26.989	0.326	3.06633725299475	0.255	0.198	10.072	4.645	4.023
Bismark	Paired End	Undirectional	150	30	0.005	0.005	8801794	8647796	8647796	0.983	0.5	0.5	350.951	0.025	39.8726134040798	0.004	0.02	0.267	0.91	26.045
BISCUIT	Paired End	Undirectional	150	30	0.005	0.005	8801794	8801794	8801794	1	1	0	14.015	0.628	1.59223754015093	0.008	0.022	0.502	0.709	2.807
BSSeeker2	Paired End	Undirectional	150	30	0.005	0.005	8801794	8461978	8461978	0.961	1	0	99.81	0.088	11.3396994975034	0.026	0.111	14.817	3.853	12.736
BSBolt	Paired End	Undirectional	150	30	0.005	0.005	8801794	8801794	8801794	1	1	0	4.6	1.913	0.52265523296869	0.001	0.015	0.014	0.137	0.333
BWA-Meth	Single End	Directional	50	20	0.005	0.005	17603594	17603594	17359579	0.986	0.995	0.005	20.308	0.867	1.15364288120761	0.252	0.203	8.627	3.543	3.785
BSBolt	Single End	Directional	50	20	0.005	0.005	17603594	17603594	17450193	0.991	0.992	0.008	4.703	3.743	0.267172873448951	0.009	0.032	0.533	1.305	0.403
BSSeeker2	Single End	Directional	50	20	0.005	0.005	17603594	17184566	17184566	0.976	0.999	0.001	76.201	0.231	4.32873845810461	0.025	0.11	9.739	3.123	15.676
Bismark	Single End	Directional	50	20	0.005	0.005	17603594	16028975	16028975	0.911	1	0	167.065	0.105	9.49040866590968	0.018	0.05	0.863	1.558	21.332
BISCUIT	Single End	Directional	50	20	0.005	0.005	17603594	17603594	17512926	0.995	0.994	0.006	4.458	3.949	0.253222362465552	0.028	0.047	1.691	1.832	6.36
BISCUIT	Single End	Directional	100	20	0.005	0.005	8801798	8801798	8801766	1	1	0	3.399	2.59	0.386168716438765	0.011	0.029	0.501	0.708	2.606
BSSeeker2	Single End	Directional	100	20	0.005	0.005	8801798	8746855	8746855	0.994	1	0	75.584	0.116	8.58732783112052	0.025	0.11	9.848	3.137	11.696
BWA-Meth	Single End	Directional	100	20	0.005	0.005	8801798	8801798	8797360	0.999	1	0	10.927	0.805	1.24149984584985	0.257	0.201	9.726	3.162	3.703
Bismark	Single End	Directional	100	20	0.005	0.005	8801798	8627945	8627945	0.98	1	0	133.897	0.066	15.2124592415255	0.005	0.025	0.199	0.739	14.733
BSBolt	Single End	Directional	100	20	0.005	0.005	8801798	8801798	8801772	1	1	0	3.133	2.809	0.355968338931385	0.001	0.016	0.01	0.111	0.317
Bismark	Single End	Directional	150	20	0.005	0.005	5867867	5814435	5814435	0.991	1	0	125.191	0.047	21.3349413646502	0.003	0.019	0.095	0.513	15.041
BWA-Meth	Single End	Directional	150	20	0.005	0.005	5867867	5867867	5861096	0.999	1	0	7.633	0.769	1.30074015836232	0.259	0.2	9.793	3.175	3.755
BISCUIT	Single End	Directional	150	20	0.005	0.005	5867867	5867867	5867866	1	1	0	3.005	1.953	0.51207293989607	0.008	0.025	0.335	0.577	2.586
BSBolt	Single End	Directional	150	20	0.005	0.005	5867867	5867867	5867867	1	1	0	3.045	1.927	0.518863792349	0.001	0.015	0.009	0.101	0.308
BSSeeker2	Single End	Directional	150	20	0.005	0.005	5867867	5750448	5750448	0.98	1	0	67.484	0.087	11.5005793033714	0.027	0.113	9.883	3.146	10.726
BSBolt	Single End	Undirectional	50	30	0.005	0.005	26405388	26405388	26144670	0.99	0.987	0.013	7.303	3.616	0.276570746566939	0.01	0.032	0.961	2.05	0.393
BSSeeker2	Single End	Undirectional	50	30	0.005	0.005	26405388	25726457	25726457	0.974	0.499	0.501	183.868	0.144	6.96327935138406	0.026	0.111	14.619	3.828	19.648
BISCUIT	Single End	Undirectional	50	30	0.005	0.005	26405388	26405388	26273115	0.995	0.993	0.007	12.447	2.121	0.471392441229404	0.034	0.052	3.197	3.004	6.705
BWA-Meth*	Single End	Undirectional	50	30	0.005	0.005	26405388	26405388	13736923	0.52	0.944	0.056	25.332	1.042	0.959336015778651	0.256	0.208	3.381	2.661	3.773
Bismark	Single End	Undirectional	50	30	0.005	0.005	26405388	24039061	24039061	0.91	0.999	0.001	558.418	0.047	21.1478719081879	0.016	0.042	1.313	2.23	31.097
BISCUIT	Single End	Undirectional	100	30	0.005	0.005	13202695	13202695	13202649	1	1	0	12.773	1.034	0.967479971244834	0.012	0.026	0.783	0.947	2.776
BSSeeker2	Single End	Undirectional	100	30	0.005	0.005	13202695	13121937	13121937	0.994	0.5	0.5	187.183	0.071	14.1776259250518	0.026	0.112	14.765	3.841	13.886
Bismark	Single End	Undirectional	100	30	0.005	0.005	13202695	12945505	12945505	0.981	1	0	420.85	0.031	31.8760644151844	0.004	0.022	0.297	1.052	21.386
BSBolt	Single End	Undirectional	100	30	0.005	0.005	13202695	13202695	13202330	1	0.998	0.002	5.09	2.594	0.385491072423231	0.001	0.015	0.02	0.19	0.338
BWA-Meth*	Single End	Undirectional	100	30	0.005	0.005	13202695	13202695	9117332	0.691	0.724	0.276	16.139	0.818	1.22242425568674	0.261	0.206	5.133	3.923	3.762
BWA-Meth*	Single End	Undirectional	150	30	0.005	0.005	8801798	8801798	6794059	0.772	0.647	0.353	15.14	0.581	1.72010588234279	0.258	0.205	7.108	4.632	3.847
BISCUIT	Single End	Undirectional	150	30	0.005	0.005	8801798	8801798	8801798	1	1	0	13.37	0.658	1.51899531199136	0.008	0.022	0.503	0.712	2.78
BSSeeker2	Single End	Undirectional	150	30	0.005	0.005	8801798	8626372	8626372	0.98	0.5	0.5	167.151	0.053	18.9905916954934	0.025	0.11	14.808	3.85	12.387
Bismark	Single End	Undirectional	150	30	0.005	0.005	8801798	8722442	8722442	0.991	1	0	379.249	0.023	43.0876730939557	0.002	0.018	0.147	0.765	21.669
BSBolt	Single End	Undirectional	150	30	0.005	0.005	8801798	8801798	8801785	1	1	0	4.592	1.917	0.521662027355068	0.001	0.015	0.015	0.141	0.336
BSSeeker2	Paired End	Directional	50	8	0.005	0.005	7041438	7029202	7029202	0.998	1	0	24.465	0.288	3.4744389706374	0.021	0.102	3.891	1.973	10.259
BSBolt	Paired End	Directional	50	8	0.005	0.005	7041438	7041438	7041042	1	0.999	0.001	2.478	2.842	0.351878865467004	0.002	0.019	0.039	0.238	0.277
Bismark	Paired End	Directional	50	8	0.005	0.005	7041438	5896688	5896688	0.837	1	0	55.139	0.128	7.8307134318309	0.032	0.091	0.603	0.91	7.519
BISCUIT	Paired End	Directional	50	8	0.005	0.005	7041438	7041438	7026468	0.998	0.996	0.004	2.38	2.959	0.337929114741514	0.015	0.036	0.454	0.683	2.217
BWA-Meth	Paired End	Directional	50	8	0.005	0.005	7041438	7041438	7039354	1	0.999	0.001	9.115	0.772	1.29450841745024	0.251	0.24	3.827	1.99	3.346
BSBolt	Paired End	Directional	100	8	0.005	0.005	3520720	3520720	3520720	1	1	0	1.5	2.347	0.426054516193794	0.001	0.018	0.005	0.076	0.272
BWA-Meth	Paired End	Directional	100	8	0.005	0.005	3520720	3520720	3517434	0.999	1	0	4.442	0.793	1.26154928149177	0.248	0.24	3.899	1.995	3.33
BISCUIT	Paired End	Directional	100	8	0.005	0.005	3520720	3520720	3520719	1	1	0	1.51	2.332	0.428898236563876	0.008	0.029	0.202	0.447	2.226
Bismark	Paired End	Directional	100	8	0.005	0.005	3520720	3387868	3387868	0.962	1	0	49.663	0.071	14.1060182012911	0.008	0.046	0.145	0.454	7.946
BSSeeker2	Paired End	Directional	100	8	0.005	0.005	3520720	3486584	3486584	0.99	1	0	20.263	0.174	5.75532976782323	0.022	0.103	3.932	1.984	9.23
BSBolt	Paired End	Directional	150	8	0.005	0.005	2347138	2347138	2347138	1	1	0	1.394	1.683	0.594125411834765	0.001	0.018	0.005	0.074	0.299
BSSeeker2	Paired End	Directional	150	8	0.005	0.005	2347138	2256484	2256484	0.961	1	0	17.726	0.132	7.55224190728925	0.022	0.104	3.954	1.982	9.085
BISCUIT	Paired End	Directional	150	8	0.005	0.005	2347138	2347138	2347138	1	1	0	1.486	1.579	0.633135911477449	0.005	0.026	0.138	0.37	5.709
Bismark	Paired End	Directional	150	8	0.005	0.005	2347138	2306126	2306126	0.983	1	0	48.505	0.048	20.6656742532166	0.004	0.033	0.07	0.317	10.846
BWA-Meth	Paired End	Directional	150	8	0.005	0.005	2347138	2347138	2341920	0.998	1	0	3.236	0.725	1.37849351239861	0.249	0.24	3.917	1.991	3.406
BISCUIT	Single End	Directional	50	8	0.005	0.005	7041437	7041437	7005570	0.995	0.994	0.006	2.11	3.337	0.299664513098377	0.017	0.04	0.544	0.811	2.115
BSBolt	Single End	Directional	50	8	0.005	0.005	7041437	7041437	6980301	0.991	0.992	0.008	2.27	3.101	0.322429953607968	0.004	0.025	0.13	0.478	0.282
BWA-Meth	Single End	Directional	50	8	0.005	0.005	7041437	7041437	6944582	0.986	0.995	0.005	8.978	0.784	1.27500928470271	0.246	0.244	3.489	2.02	3.351
BSSeeker2	Single End	Directional	50	8	0.005	0.005	7041437	6874005	6874005	0.976	0.999	0.001	30.229	0.233	4.29300882814447	0.022	0.103	3.893	1.975	9.921
Bismark	Single End	Directional	50	8	0.005	0.005	7041437	6413470	6413470	0.911	1	0	64.122	0.11	9.10643458012897	0.018	0.07	0.328	0.731	6.722
BWA-Meth	Single End	Directional	100	8	0.005	0.005	3520719	3520719	3518912	0.999	1	0	4.613	0.763	1.31035209482309	0.253	0.24	3.899	1.994	3.306
BSBolt	Single End	Directional	100	8	0.005	0.005	3520719	3520719	3520711	1	1	0	1.458	2.415	0.414126958953262	0.001	0.016	0.006	0.078	0.269
Bismark	Single End	Directional	100	8	0.005	0.005	3520719	3451290	3451290	0.98	1	0	53.871	0.065	15.3010400328371	0.005	0.035	0.074	0.345	6.892
BSSeeker2	Single End	Directional	100	8	0.005	0.005	3520719	3498574	3498574	0.994	1	0	30.004	0.117	8.52215546189674	0.021	0.1	3.935	1.985	9.369
BISCUIT	Single End	Directional	100	8	0.005	0.005	3520719	3520719	3520708	1	1	0	1.378	2.554	0.391471169568546	0.008	0.029	0.202	0.45	2.296
BSBolt	Single End	Directional	150	8	0.005	0.005	2347151	2347151	2347151	1	1	0	1.366	1.718	0.582086485439043	0.001	0.018	0.005	0.075	0.292
BSSeeker2	Single End	Directional	150	8	0.005	0.005	2347151	2300477	2300477	0.98	1	0	26.668	0.088	11.3618394519936	0.021	0.103	3.946	1.983	8.949
BWA-Meth	Single End	Directional	150	8	0.005	0.005	2347151	2347151	2344561	0.999	1	0	3.429	0.685	1.46081309535673	0.243	0.238	3.917	1.997	3.408
BISCUIT	Single End	Directional	150	8	0.005	0.005	2347151	2347151	2347151	1	1	0	1.438	1.632	0.612683540317561	0.005	0.026	0.137	0.368	5.683
Bismark	Single End	Directional	150	8	0.005	0.005	2347151	2325992	2325992	0.991	1	0	50.757	0.046	21.6248975380633	0.002	0.026	0.036	0.239	9.842
BISCUIT	Paired End	Directional	50	8	0.01	0.02	7041438	7041438	6849955	0.973	0.982	0.018	2.74	2.57	0.389167286214106	0.023	0.045	0.76	0.905	2.451
BSBolt	Paired End	Directional	50	8	0.01	0.02	7041438	7041438	7031581	0.999	0.986	0.014	2.888	2.438	0.410189060165185	0.004	0.027	0.084	0.33	0.327
Bismark	Paired End	Directional	50	8	0.01	0.02	7041438	2369252	2369252	0.336	1	0	28.087	0.251	3.98883149113298	0.121	0.188	2.464	1.62	3.972
BWA-Meth	Paired End	Directional	50	8	0.01	0.02	7041438	7041438	7009570	0.995	0.995	0.005	9.215	0.764	1.30864174515692	0.254	0.24	3.729	1.969	3.326
BSSeeker2	Paired End	Directional	50	8	0.01	0.02	7041438	6727666	6727666	0.955	1	0	23.568	0.299	3.34700555027295	0.022	0.105	3.84	1.958	10.3
BWA-Meth	Paired End	Directional	100	8	0.01	0.02	3520720	3520720	3506786	0.996	1	0	4.996	0.705	1.41912291282314	0.255	0.24	3.824	1.986	3.38
BISCUIT	Paired End	Directional	100	8	0.01	0.02	3520720	3520720	3520346	1	0.999	0.001	2.179	1.616	0.618998716713037	0.008	0.033	0.21	0.455	2.628
Bismark	Paired End	Directional	100	8	0.01	0.02	3520720	1595946	1595946	0.453	1	0	27.617	0.127	7.84416430152352	0.099	0.168	2.024	1.52	4.678
BSSeeker2	Paired End	Directional	100	8	0.01	0.02	3520720	2429972	2429972	0.69	1	0	18.111	0.194	5.14423366418294	0.021	0.103	3.876	1.965	8.363
BSBolt	Paired End	Directional	100	8	0.01	0.02	3520720	3520720	3520720	1	1	0	2.167	1.625	0.615362567924437	0.002	0.024	0.012	0.114	0.288
BWA-Meth	Paired End	Directional	150	8	0.01	0.02	2347138	2347138	2325904	0.991	1	0	3.6	0.652	1.53364376922125	0.258	0.24	3.81	1.995	3.43
BSSeeker2	Paired End	Directional	150	8	0.01	0.02	2347138	738980	738980	0.315	1	0	13.567	0.173	5.78031378638897	0.022	0.106	3.896	1.989	6.648
BISCUIT	Paired End	Directional	150	8	0.01	0.02	2347138	2347138	2347137	1	1	0	2.081	1.128	0.886658582608995	0.006	0.03	0.139	0.371	6.583
Bismark	Paired End	Directional	150	8	0.01	0.02	2347138	1131554	1131554	0.482	1	0	27.866	0.084	11.8724241300669	0.094	0.164	1.906	1.516	6.18
BSBolt	Paired End	Directional	150	8	0.01	0.02	2347138	2347138	2347138	1	1	0	1.998	1.175	0.851156506926964	0.002	0.024	0.011	0.109	0.283
