## Supplemental Table 2 for "BiSulfite Bolt: A BiSulfite Sequencing Analysis Platform"

q
*Alignment incomplete after 288 hours run time
Tool	GEO Accession	SRA ID	Biological Sample	DNA Input	Paired End Reads	Mapped Reads	Unaligned Reads	Unobserved Reads	Mappability	Read Pairs Aligned / Minute	Alignment Time (hrs)	Total Alignments	Secondary Alignments	Supplementary Alignments	Duplicate Alignments	Properly Paired Alignments	QC-Failed Alignments	Mean Absolute Difference (Array, Sequencing Methylation Calls)	Mean Absolute Difference Std. Dev.	Pearson's R (Array, Sequencing Methylation Calls)	Mean CpG Read Coverage	Mean CpG Read Coverage Std. Dev.	Methylation Call Time (min)
BISCUIT	GSM4629784	SRR12063108	1.00	High (>1000ng)	138348753	275990490	707016	0.000	1	614239	4	277753065	406237	649322.000	174067767.000	270466158.000	0.000	0.060	0.06	0.98	63.85	42.35	64.22
BISCUIT	GSM4629785	SRR12063109	2.00	High (>1000ng)	120715237	240638023	792451	0.000	1	674871	3	242317215	360057	526684.000	104261192.000	235409850.000	0.000	0.060	0.06	0.98	86.57	57.15	14.05
BISCUIT	GSM4629786	SRR12063110	3.00	High (>1000ng)	180577155	359834559	1319751	0.000	1	676159	4	362665058	548200	962548.000	220358467.000	352863554.000	0.000	0.060	0.06	0.98	85.71	56.78	19.47
BISCUIT	GSM4629787	SRR12063111	4.00	High (>1000ng)	230599701	459128417	2070985	0.000	1	648770	6	462935760	726430	1009928.000	247500487.000	449901138.000	0.000	0.060	0.06	0.98	133.49	89.71	21.95
BISCUIT	GSM4629788	SRR12063112	1.00	Medium (300-1000ng)	129844502	258260363	1428641	0.000	1	639333	3	260732030	396718	646308.000	205363064.000	252573296.000	0.000	0.070	0.07	0.97	32.36	20.05	11.24
BISCUIT	GSM4629789	SRR12063113	2.00	Medium (300-1000ng)	146466192	291936595	995789	0.000	1	638604	4	294008805	417506	658915.000	206658287.000	286618126.000	0.000	0.070	0.07	0.97	53.69	34.02	12.4
BISCUIT	GSM4629790	SRR12063114	3.00	Medium (300-1000ng)	126175580	251129998	1221162	0.000	1	584671	4	253415270	407800	656310.000	182946102.000	245647310.000	0.000	0.080	0.08	0.97	42.76	26.71	11.68
BISCUIT	GSM4629791	SRR12063115	4.00	Medium (300-1000ng)	145978110	290873140	1083080	0.000	1	650616	4	293130564	467255	707089.000	231436216.000	284822004.000	0.000	0.080	0.08	0.96	36.48	22.59	12.36
BISCUIT	GSM4629792	SRR12063116	1.00	Low (<300ng)	134245818	266373983	2117653	0.000	1	613835	4	269702089	443468	766985.000	237300361.000	260679960.000	0.000	0.100	0.12	0.94	16.63	9.61	9.67
BISCUIT	GSM4629793	SRR12063117	2.00	Low (<300ng)	119382239	237826818	937660	0.000	1	621479	3	239747027	385656	596893.000	210978562.000	233321196.000	0.000	0.100	0.11	0.94	16.78	9.46	65.69
BISCUIT	GSM4629794	SRR12063118	3.00	Low (<300ng)	140496811	279765289	1228333	0.000	1	633425	4	282282556	450857	838077.000	244766469.000	274007948.000	0.000	0.100	0.1	0.95	20.09	11.78	10.76
BISCUIT	GSM4629795	SRR12063119	4.00	Low (<300ng)	118507931	234596999	2418863	0.000	1	659862	3	237894388	348310	530216.000	210164781.000	230118022.000	0.000	0.110	0.11	0.94	16.29	9.3	6.11
BWA-Meth	GSM4629784	SRR12063108	1.00	High (>1000ng)	138348753	274816264	1881242	0.000	1	427676	5	274909036	29122	0.000	171471484.000	272052024.000	18322144.000	0.060	0.08	0.97	62.6	45.13	49.21
BWA-Meth	GSM4629785	SRR12063109	2.00	High (>1000ng)	120715237	239599644	1830830	0.000	1	406950	5	239693227	25881	0.000	102340332.000	236782804.000	17763650.000	0.060	0.08	0.97	84.79	60.4	61.14
BWA-Meth	GSM4629786	SRR12063110	3.00	High (>1000ng)	180577155	358355971	2798339	0.000	1	411280	7	358507428	35452	0.000	217271394.000	355204710.000	27004326.000	0.060	0.08	0.97	83.94	59.28	80.41
BWA-Meth	GSM4629787	SRR12063111	4.00	High (>1000ng)	230599701	457035777	4163625	0.000	1	427331	9	457265500	47484	0.000	243463371.000	452573744.000	40051828.000	0.060	0.08	0.97	130.39	94.66	90.09
BWA-Meth	GSM4629788	SRR12063112	1.00	Medium (300-1000ng)	129844502	257122086	2566918	0.000	1	426690	5	257281075	28003	0.000	203297496.000	254274892.000	24501156.000	0.080	0.08	0.97	31.85	20.17	31.54
BWA-Meth	GSM4629789	SRR12063113	2.00	Medium (300-1000ng)	146466192	290536182	2396202	0.000	1	424996	6	290646921	29919	0.000	203856160.000	288103072.000	23299146.000	0.070	0.08	0.96	52.69	34.46	49.44
BWA-Meth	GSM4629790	SRR12063114	3.00	Medium (300-1000ng)	126175580	249912241	2438919	0.000	1	430123	5	250051785	26999	0.000	180737466.000	247256842.000	23404808.000	0.080	0.09	0.96	42.05	26.98	39.18
BWA-Meth	GSM4629791	SRR12063115	4.00	Medium (300-1000ng)	145978110	289543887	2412333	0.000	1	429423	6	289668538	31328	0.000	229254264.000	286719652.000	23346622.000	0.080	0.09	0.96	35.91	22.79	60.92
BWA-Meth	GSM4629792	SRR12063116	1	Low (<300ng)	134245818	264908391	3583245	0	0.986654165271651	426834.17	5.24	265123867	33465	0	236062101	262550592	34181298	0.11	0.12	0.93	16.49	9.73	23.22
BWA-Meth	GSM4629793	SRR12063117	2	Low (<300ng)	119382239	236645401	2119077	0	0.991124823014921	425787.18	4.67	236752394	30516	0	209767132	234767780	20575782	0.1	0.11	0.94	16.62	9.65	25.56
BWA-Meth	GSM4629794	SRR12063118	3	Low (<300ng)	140496811	278411956	2581666	0	0.990812367976096	380649.21	6.15	278559621	31511	0	243413057	276063758	24807760	0.1	0.1	0.95	19.88	11.93	29.68
BWA-Meth	GSM4629795	SRR12063119	4	Low (<300ng)	118507931	233342896	3672966	0	0.984503290332526	377257.56	5.24	233770680	24746	0	208873408	231263136	32815530	0.11	0.12	0.93	16.14	9.37	19.81
BSBolt	GSM4629784	SRR12063108	1	High (>1000ng)	138348753	271384609	5312897	0	0.98079889812957	698184.84	3.3	279782044	0	3084538	169169550	266616944	0	0.06	0.06	0.98	68.14	47.43	4.85
BSBolt	GSM4629785	SRR12063109	2	High (>1000ng)	120715237	236715145	4715329	0	0.980469205391197	698402.58	2.88	244271923	0	2841449	101037758	231952878	0	0.06	0.06	0.98	92.2	63.13	10
BSBolt	GSM4629786	SRR12063110	3	High (>1000ng)	180577155	353950422	7203888	0	0.980053157886998	687857.65	4.38	365764438	0	4610128	214735094	347691400	0	0.06	0.06	0.98	91.01	62.56	10.59
BSBolt	GSM4629787	SRR12063111	4	High (>1000ng)	230599701	452280379	8919023	0	0.980661243355211	701824.86	5.48	468036226	0	6836824	240909114	443368764	0	0.06	0.06	0.98	141.78	97.64	9.75
BSBolt	GSM4629788	SRR12063112	1	Medium (300-1000ng)	129844502	254440870	5248134	0	0.9797906961051	586853.45	3.69	264071751	0	4382747	200274147	248947158	0	0.07	0.07	0.97	34.86	22.09	5.08
BSBolt	GSM4629789	SRR12063113	2	Medium (300-1000ng)	146466192	287221105	5711279	0	0.9805030808748	691550.55	3.53	296670600	0	3738216	201165332	282324940	0	0.07	0.07	0.97	57.29	37.35	3.73
BSBolt	GSM4629790	SRR12063114	3	Medium (300-1000ng)	126175580	247331549	5019611	0	0.980108627200287	639877.28	3.29	256443013	0	4091853	178463972	242099940	0	0.08	0.08	0.96	45.61	29.23	6.32
BSBolt	GSM4629791	SRR12063115	4	Medium (300-1000ng)	145978110	286009716	5946504	0	0.979632206500002	679109.22	3.58	295741897	0	3785677	226100780	280599666	0	0.08	0.08	0.96	38.85	24.69	4.31
BSBolt	GSM4629792	SRR12063116	1	Low (<300ng)	134245818	262428015	6063621	0	0.977415978053037	612924.96	3.65	274977549	0	6485913	231651911	256510118	0	0.1	0.12	0.94	18.31	11.04	4.49
BSBolt	GSM4629793	SRR12063117	2	Low (<300ng)	119382239	233771160	4993318	0	0.979086847248693	666759.92	2.98	242236901	0	3472423	205909882	229725576	0	0.1	0.11	0.94	18.34	10.86	4.22
BSBolt	GSM4629794	SRR12063118	3	Low (<300ng)	140496811	274812888	6180734	0	0.978004006083811	645226.51	3.63	285324147	0	4330525	239285942	269767628	0	0.09	0.1	0.95	21.65	13.14	5.61
BSBolt	GSM4629795	SRR12063119	4	Low (<300ng)	118507931	232407992	4607870	0	0.980558811713623	657376.78	3	244509334	0	7493472	206786751	226718994	0	0.11	0.11	0.94	17.45	10.3	4.39
Bismark	GSM4629784	SRR12063108	1	High (>1000ng)	138348753	239257294	37440212	37440212	0.864689015303232	29382.48	67.86	239257294	0	0	152323438	239257294	0	0.07	0.07	0.97	171.71	142.32	645.7
Bismark	GSM4629785	SRR12063109	2	High (>1000ng)	120715237	208255138	33175336	33175336	0.862588448548546	29340.72	59.15	208255138	0	0	90682128	208255138	0	0.06	0.07	0.98	151.62	120.27	575.81
Bismark	GSM4629786	SRR12063110	3	High (>1000ng)	180577155	313592120	47562190	47562190	0.868305074360043	29167.74	89.59	313592120	0	0	194127798	313592120	0	0.07	0.08	0.97	219.34	175.98	843.51
Bismark	GSM4629787	SRR12063111	4	High (>1000ng)	230599701	400706250	60493152	60493152	0.868835146494834	29297.21	113.98	400706250	0	0	217843404	400706250	0	0.06	0.07	0.97	287.2	244.77	692.56
Bismark	GSM4629788	SRR12063112	1	Medium (300-1000ng)	129844502	222718872	36970132	36970132	0.857636898634337	28985.36	64.03	222718872	0	0	179657634	222718872	0	0.08	0.09	0.96	156.3	117.44	602.51
Bismark	GSM4629789	SRR12063113	2	Medium (300-1000ng)	146466192	253344316	39588068	39588068	0.864855952560028	29119.07	72.5	253344316	0	0	181447492	253344316	0	0.08	0.09	0.96	181.8	135.2	695.37
Bismark	GSM4629790	SRR12063114	3	Medium (300-1000ng)	126175580	217508314	34842846	34842846	0.861927141527703	29282.86	61.9	217508314	0	0	160567846	217508314	0	0.08	0.1	0.95	155.95	115.33	610.47
Bismark	GSM4629791	SRR12063115	4	Medium (300-1000ng)	145978110	252740756	39215464	39215464	0.865680327002453	29119.4	72.33	252740756	0	0	204208296	252740756	0	0.09	0.1	0.95	177.77	133.81	697.6
Bismark	GSM4629792	SRR12063116	1	Low (<300ng)	134245818	226497146	41994490	41994490	0.843591068140387	28957.29	65.18	226497146	0	0	205344454	226497146	0	0.11	0.13	0.92	151.44	117.7	609.91
Bismark	GSM4629793	SRR12063117	2	Low (<300ng)	119382239	203205790	35558688	35558688	0.851072118022514	29064.58	58.26	203205790	0	0	183119152	203205790	0	0.11	0.13	0.93	145.45	109.66	976.73
Bismark	GSM4629794	SRR12063118	3	Low (<300ng)	140496811	241716258	39277364	39277364	0.860219731250697	28770.43	70.01	241716258	0	0	215280082	241716258	0	0.11	0.12	0.93	161.83	123.23	653.29
Bismark	GSM4629795	SRR12063119	4	Low (<300ng)	118507931	203608528	33407334	33407334	0.859050218335176	29185.9	58.14	203608528	0	0	185039302	203608528	0	0.12	0.13	0.92	152.7	115.36	577.86
BSSeeker2	GSM4629784	SRR12063108	1	High (>1000ng)	138348753	227544508	49152998	49152998	0.822358362709637	9315.68	203.55	227544508	0	0	138966831	227544508	0	0.39	0.27	0.54	5.83	2.4	92.86
BSSeeker2	GSM4629785	SRR12063109	2	High (>1000ng)	120715237	216700158	24730316	24730316	0.897567545677767	13426.66	134.5	216700158	0	0	93941939	216700158	0	0.38	0.27	0.57	6.07	2.1	108.65
BSSeeker2*	GSM4629786	SRR12063110	3	High (>1000ng)	180577155	239054942	122099368	122099368	0.661919117066608	6917.1	288	239054942	0	0	129155218	239054942	0	0.36	0.27	0.57	5.92	2.19	136.52
BSSeeker2*	GSM4629787	SRR12063111	4	High (>1000ng)	230599701	264222670	196976732	196976732	0.572903323061984	7645.33	288	264222670	0	0	114405700	264222532	0	0.37	0.27	0.57	6.28	2.11	126.31
BSSeeker2	GSM4629788	SRR12063112	1	Medium (300-1000ng)	129844502	221932192	37756812	37756812	0.854607582845518	9783.26	189.04	221932192	0	0	175593980	221932192	0	0.39	0.29	0.49	5.59	2.03	86.89
BSSeeker2	GSM4629789	SRR12063113	2	Medium (300-1000ng)	146466192	233137474	59794910	59794910	0.795874702607138	9011.09	215.6	233137474	0	0	159484331	233137474	0	0.38	0.28	0.53	5.69	1.78	88.56
BSSeeker2	GSM4629790	SRR12063114	3	Medium (300-1000ng)	126175580	226307996	26043164	26043164	0.8967979223872	13626.21	138.4	226307996	0	0	165860607	226307996	0	0.37	0.28	0.53	5.64	1.8	89.49
BSSeeker2*	GSM4629791	SRR12063115	4	Medium (300-1000ng)	145978110	143083958	148872262	148872262	0.490087034282058	4140.16	288	143083958	0	0	97995054	143083958	0	0.39	0.28	0.52	5.63	1.91	78.04
BSSeeker2	GSM4629792	SRR12063116	1	Low (<300ng)	134245818	221069672	47421964	47421964	0.82337638257007	9333.42	197.38	221069672	0	0	196758193	221069672	0	0.32	0.3	0.46	5.63	1.31	71.71
BSSeeker2	GSM4629793	SRR12063117	2	Low (<300ng)	119382239	213655398	25109080	25109080	0.894837455678813	12850.38	138.55	213655398	0	0	190466574	213655398	0	0.4	0.33	0.44	5.66	1.64	57.07
BSSeeker2	GSM4629794	SRR12063118	3	Low (<300ng)	140496811	225282650	55710972	55710972	0.801735813064113	8958.89	209.55	225282650	0	0	196207645	225282650	0	0.38	0.31	0.46	5.65	1.99	75.61
BSSeeker2	GSM4629795	SRR12063119	4	Low (<300ng)	118507931	211868808	25147054	25147054	0.893901387916392	13691.34	128.96	211868808	0	0	191048313	211868808	0	0.43	0.34	0.32	5.61	1.1	48.16
